# The tapejarid pterosaur *Tupandactylus imperator* from Crato Formation and the preservation of cranial integuments

**DOI:** 10.1101/2020.02.06.937458

**Authors:** Hebert Bruno Nascimento Campos, Edio-Ernst Kischlat

## Abstract

The group Tapejaridae forms a clade of toothless pterosaurs easily recognized by their premaxillary sagittal crests and particularly large nasoantorbital fenestrae. The tapejarids represent the most representative group of pterosaurs from the Lower Cretaceous Crato Formation of the Araripe Basin (Northeastern Brazil). The holotype of the large tapejarid *Tupandactylus imperator* Campos and Kellner, 1997 is known by two main slabs from the New Olinda Member of the Crato Formation, however, only one of the slabs containing the sagittally bipartite skull is referred to the holotype of *Tupandactylus imperator*, remain the counter-slab be properly described. The cotype is fragmented in several broken pieces and presents a significative number of cranial elements. A medial internasal septum completely preserved inside the nasoantorbital fenestra is reported for the first time for pterosaurs. The exceptional preservation of a collagenous septum and other integumentary structures visible in the cotype specimen is extremely rare and supports the concept of the unusual pattern of soft tissue observed in the fossils from the Crato Konservat-Lagerstätte, specially pterosaurs. Herein is presented the description of the cotype of *Tupandactylus imperator*, in complementation to the previously designated slab of the holotype of this tapejarid species. The occurrence of casques in pterosaurs is supported by comparative anatomy with the bird galliform *Pauxi* (Cracidae). Besides that, it is discussed on the skull with extravagant cranial crests of *Tupandactylus imperator* and the significance of the associated soft tissues and other cranial integuments, which indicates an expressive morphological and taxonomic diversity among the tapejarid pterosaurs.
