## Supplemental Table 1 for "The tapejarid pterosaur *Tupandactylus imperator* from Crato Formation and the preservation of cranial integuments"

### Sheet: Tupandactylus imperator
Measurements (mm)
Species	Number	Horizon	Source	Skull length (tip of premaxilla to end of the parietal crest)
Caiuajara dobruskii	CP.V 1449	Goio-Erê Formation	Manzig et al. (2014)	203*
Sinopterus atavismus	XHPM 1009	Jiufotang Formation	Lü et al. (2016)	87
Sinopterus atavismus	IVPP V 23388	Jiufotang Formation	Zhang et al., (2019)	225
Sinopterus corollatus	ZMNH M 8131	Jiufotang Formation	Lü et al. (2006a)	128
Sinopterus dongi	IVPP V 13363	Jiufotang Formation	Wang and Zhou (2003)	170
Sinopterus dongi	BVP 077	Jiufotang Formation	Li et al. (2003)	85
Sinopterus benxiensis	BXGM V00l1	Jiufotang Formation	Lü et al. (2007)	260
Sinopterus lingyuanensis	JPM-2014-005	Jiufotang Formation	Lü et al. (2016)	134
"Tapejara" navigans	SMNK 2344 PAL	Crato Formation	Frey et al. (2003)	375
Tupandactylus imperator	MCT 1622-R	Crato Formation	Campos and Kellner (1997)	800
Tapejara wellnhoferi	AMNH FARB 24440	Romualdo Formation	Wellnhofer and Kellner (1991)	220*
*Estimated
